# Untangling structural factors and evolutionary drivers in nascent polyploids

**DOI:** 10.1101/2020.12.21.423805

**Authors:** Julie Ferreira de Carvalho, Solenn Stoeckel, Frédérique Eber, Maryse Lodé-Taburel, Marie-Madeleine Gilet, Gwenn Trotoux, Jérôme Morice, Cyril Falentin, Anne-Marie Chèvre, Mathieu Rousseau-Gueutin

**Affiliations:** IGEPP, INRAE, Institut Agro, Univ Rennes, Le Rheu, France

**Keywords:** *Brassica napus* (oilseed rape), euploid selection, fertility, genome stability, homoeologous exchanges, meiotic behavior, polyploidy

## Abstract

1. Allopolyploids have globally higher fitness than their diploid progenitors however, by comparison, most resynthesized allopolyploids have poor fertility and highly unstable genome. Elucidating the evolutionary processes promoting genome stabilization and fertility is thus essential to comprehend allopolyploid success.
2. Using the *Brassica* model, we mimicked the speciation process of a nascent allopolyploid species by resynthesizing allotetraploid *B. napus* and systematically selecting for euploid individuals over eight generations in four independent allopolyploidization events with contrasted genetic backgrounds, cytoplasmic donors and polyploid formation type. We evaluated the evolution of meiotic behavior, fertility and identified rearrangements in S1 to S9 lineages, to explore the positive consequences of euploid selection on *B. napus* genome stability.
3. Recurrent selection of euploid plants for eight generations drastically reduced the percentage of aneuploid progenies as early as the fourth generation, concomitantly with a quasi disappearance of newly fixed homoeologous rearrangements. The consequences of homoeologous rearrangements on meiotic behavior and seed number strongly depended on the genetic background and cytoplasm donor.
4. The combined use of both self-fertilisation and outcrossing as well as recurrent euploid selection, allowed identification of genomic regions associated with fertility and meiotic behavior, providing complementary evidence to explain *B. napus* speciation success.
