## Supporting Information Table S1 for "Untangling structural factors and evolutionary drivers in nascent polyploids"

### Sheet: Feuil1
Supporting Information Table 1: Data table of phenotypic measures and structural rearrangements in resynthesized B. napus populations.
Individual	Population	Generation	Nb of chromosomes	Average nb of univalents/PMC	Average nb of bivalents/PMC	Average nb of multivalents/PMC	% of cells with 19 bivalents	% of cells with multivalents	% male fertility	nb of seeds/100 flowers	Next generation (0=no, 1=yes)	Largest HE	Cumulative Size	Cumulative Size of A Subgenome	Cumulative Size of C Subgenome	Nb of HE	Average Size of HE
03CRC-38-S0-1	CRC	S0	38	0.4	18.7	0.05	75	16	90.13	208.333	1	0	0	0	0	0	0
04CRC-38-S1-01	CRC	S1	38	1.39	17.96	0.17	21.7391	17.3913	88.03	272.727	1	0	0	0	0	0	0
04CRC-38-S1-02	CRC	S1	38	2.45	17.4	0.2	0	40	78.521	50	0	0	0	0	0	0	0
04CRC-38-S1-03	CRC	S1	38	0.79	18.07	0.28	29.4118	23.5294	84.22	170.37	1	4529599	4529599	0	4529599	1	4529599
04CRC-38-S1-04	CRC	S1	38	1.1	18.05	0.21	30	20	72.64	157.143	1	0	0	0	0	0	0
04CRC-38-S1-05	CRC	S1	38	1.13	18	0.21	34.7826	26.087	84.98	70	1	0	0	0	0	0	0
04CRC-38-S1-06	CRC	S1	38	0.91	17.82	0.36	31.8182	36.3636	89.8	291.304	1	0	0	0	0	0	0
04CRC-38-S1-07	CRC	S1	NA	NA	NA	NA	NA	NA	90.28	233.333	1	0	0	0	0	0	0
04CRC-38-S1-08	CRC	S1	38	1.5	17.61	0.31	11.1111	33.3333	80.08	144.444	1	0	0	0	0	0	0
04CRC-38-S1-09	CRC	S1	38	1.9	17.33	0.36	19.0476	33.3333	74.82	13.8889	1	0	0	0	0	0	0
04CRC-38-S1-10	CRC	S1	38	1.69	17.65	0.27	11.5385	26.9231	83.2	221.429	1	0	0	0	0	0	0
05CRC-38-S2-01-1	CRC	S2	38	0.9	17.2	0.8	15	60	81.15	604.545	1	NA	NA	NA	NA	NA	NA
05CRC-38-S2-03-1	CRC	S2	38	0.67	18	0.33	41.67	33.3333	90.72	345.161	1	NA	NA	NA	NA	NA	NA
05CRC-38-S2-04-2	CRC	S2	38	0.6	18.2	0.25	45	25	NA	415.385	1	NA	NA	NA	NA	NA	NA
05CRC-38-S2-05-3	CRC	S2	38	0.9	18.15	0.2	40	20	87.68	209.524	1	NA	NA	NA	NA	NA	NA
05CRC-38-S2-06-2	CRC	S2	38	0.73	18	0.32	36.36	31.8182	NA	654.545	1	NA	NA	NA	NA	NA	NA
05CRC-38-S2-07-2	CRC	S2	38	0.94	17.88	0.35	29.41	35.2941	82.69	355.556	1	NA	NA	NA	NA	NA	NA
05CRC-38-S2-08-1	CRC	S2	38	0.9	17.95	0.3	30	30	82.21	853.571	1	NA	NA	NA	NA	NA	NA
05CRC-38-S2-09-1	CRC	S2	40	1.83	18.92	0.08	NA	8.33333	NA	62.5	1	NA	NA	NA	NA	NA	NA
05CRC-38-S2-10-2	CRC	S2	38	1	17.67	0.43	23.81	33.3333	70.49	61.1111	1	NA	NA	NA	NA	NA	NA
05CRC-38-S3-01-2	CRC	S3	38	0.57	17.61	0.6	35.71	53.57	76.77	183.333	1	7578188	15686882	0	15686882	4	3.92172e+06
05CRC-38-S3-03-2	CRC	S3	38	0.5	18.45	0.15	60	15	77.9	144.737	1	0	0	0	0	0	0
05CRC-38-S3-04-1	CRC	S3	38	0.45	18.32	0.23	54.54	22.73	86	157.692	1	7936266	18066515	821910	17244605	7	2.58093e+06
05CRC-38-S3-05-1	CRC	S3	38	0.52	18.16	0.32	48	32	83.51	225.926	1	2462398	2462398	0	2462398	1	2462398
05CRC-38-S3-06-1	CRC	S3	38	0.52	18.22	0.26	47.83	26.09	86.53	181.481	1	1622858	1622858	1622858	0	1	1622858
05CRC-38-S3-07-1	CRC	S3	38	0.9	18.04	0.28	31.82	27.27	89.47	715.385	1	0	0	0	0	0	0
05CRC-38-S3-08-4	CRC	S3	38	0.8	18	0.3	40	30	86.92	289.474	1	0	0	0	0	0	0
05CRC-38-S3-09-3	CRC	S3	38	1.05	17.85	0.35	40	35	72.58	117.241	1	2074565	3168135	0	3168135	2	1.58407e+06
05CRC-38-S3-10-4	CRC	S3	38	0.4	17.85	0.5	45	40	70.57	145.833	1	14290527	22895599	20572234	2323365	6	3.81593e+06
06CRC-38-S4-01-2	CRC	S4	38	1.67	17.71	0.24	28.57	23.81	44.18	6.81818	1	NA	NA	NA	NA	NA	NA
06CRC-38-S4-03-3	CRC	S4	38	0.95	18.1	0.25	40	25	83.71	124.242	1	NA	NA	NA	NA	NA	NA
06CRC-38-S4-04-2	CRC	S4	38	0.45	18.05	0.36	50	36.36	76.87	90.9091	1	NA	NA	NA	NA	NA	NA
06CRC-38-S4-05-1	CRC	S4	38	0.75	18.15	0.25	50	20	78.71	48.9796	1	NA	NA	NA	NA	NA	NA
06CRC-38-S4-06-2	CRC	S4	38	0.5	18.42	0.17	58.33	16.67	78.56	53.8462	1	NA	NA	NA	NA	NA	NA
06CRC-38-S4-07-1	CRC	S4	38	1.32	18.09	0.14	31.82	13.64	77.7	69.7674	1	NA	NA	NA	NA	NA	NA
06CRC-38-S4-08-2	CRC	S4	38	1.48	17.39	0.44	21.74	43.48	81.62	635.294	1	NA	NA	NA	NA	NA	NA
06CRC-38-S4-09-2	CRC	S4	38	0.77	18.36	0.14	54.54	13.64	NA	234.694	1	NA	NA	NA	NA	NA	NA
06CRC-38-S4-10-2	CRC	S4	38	0.55	18.23	0.27	50	27.27	79.88	17.4603	1	NA	NA	NA	NA	NA	NA
07CRC-38-S5-01-2	CRC	S5	38	0.75	18.17	0.25	41.67	25	65.48	9.18367	1	NA	NA	NA	NA	NA	NA
07CRC-38-S5-03-6	CRC	S5	38	0.8	17.9	0.35	35	35	79.64	69.4915	1	NA	NA	NA	NA	NA	NA
07CRC-38-S5-04-4	CRC	S5	38	0.7	17.85	0.4	30	40	54.49	87.8788	1	NA	NA	NA	NA	NA	NA
07CRC-38-S5-05-3	CRC	S5	38	1.1	18.35	0.05	55	5	83.17	88.1356	1	NA	NA	NA	NA	NA	NA
07CRC-38-S5-06-2	CRC	S5	38	0.62	18.1	0.33	42.86	33.33	82.86	83.3333	1	NA	NA	NA	NA	NA	NA
07CRC-38-S5-07-4	CRC	S5	38	1.2	18	0.2	35	20	82.33	231.579	1	NA	NA	NA	NA	NA	NA
07CRC-38-S5-08-1	CRC	S5	38	0.47	18.41	0.18	58.82	17.65	78.09	100	1	NA	NA	NA	NA	NA	NA
07CRC-38-S5-09-5	CRC	S5	38	0.8	17.68	0.48	40	44	90.61	97.2973	1	NA	NA	NA	NA	NA	NA
07CRC-38-S5-10-2	CRC	S5	38	0.79	18.25	0.21	54.17	20.83	78.86	14.8148	1	NA	NA	NA	NA	NA	NA
08CRC-38-S6-01-3	CRC	S6	38	0.71	18.23	0.24	47.06	23.53	69.2	21.4286	1	7578188	28268213	3230451	25037762	11	2.56984e+06
08CRC-38-S6-03-4	CRC	S6	38	0.54	18	0.42	45.84	37.5	70.61	39.7059	1	26385810	68753963	7100148	61653815	13	5.28877e+06
08CRC-38-S6-04-4	CRC	S6	38	0.61	18	0.35	34.78	34.78	71.83	194.737	1	14297745	34660176	11606982	23053194	8	4332522
08CRC-38-S6-05-3	CRC	S6	38	0.38	18.24	0.33	61.9	28.57	76.44	211.494	1	8641567	30602063	20875219	9726844	8	3.82526e+06
08CRC-38-S6-06-4	CRC	S6	38	0.89	18	0.28	38.89	27.78	78.56	156.164	1	5230261	10839584	1622858	9216726	5	2.16792e+06
08CRC-38-S6-07-2	CRC	S6	38	2.33	17.24	0.33	28.57	33.33	70.66	70.5882	1	17210403	50934963	8230377	42704586	17	2.99617e+06
08CRC-38-S6-08-5	CRC	S6	38	0.5	18.29	0.25	58.33	20.83	82.48	130.909	1	17428506	32512984	0	32512984	5	6.5026e+06
08CRC-38-S6-09-6	CRC	S6	38	1.14	17.67	0.43	38.09	38.09	60.83	110.638	1	5504406	27025405	3882632	23142773	10	2.70254e+06
08CRC-38-S6-10-2	CRC	S6	38	0.35	18.25	0.3	60	25	69.64	60	1	15192608	57491172	28695051	28796121	12	4790931
09CRC-38-S7-01-2	CRC	S7	38	0.58	18	0.42	41.67	41.67	81.31	121.512	1	NA	NA	NA	NA	NA	NA
09CRC-38-S7-03-2	CRC	S7	38	0.58	18.08	0.33	41.67	33.33	NA	80	1	NA	NA	NA	NA	NA	NA
09CRC-38-S7-04-6	CRC	S7	38	0.57	18.14	0.29	50	28.57	76.68	225.714	1	NA	NA	NA	NA	NA	NA
09CRC-38-S7-05-5	CRC	S7	38	0.47	18.13	0.34	53.33	33.33	77.38	78.9474	1	NA	NA	NA	NA	NA	NA
09CRC-38-S7-06-5	CRC	S7	38	0.75	18.17	0.25	41.67	16.67	NA	106.977	1	NA	NA	NA	NA	NA	NA
09CRC-38-S7-07-5	CRC	S7	38	0.6	18.3	0.2	50	20	NA	46.2963	1	NA	NA	NA	NA	NA	NA
09CRC-38-S7-08-6	CRC	S7	38	0.72	18	0.38	50	38.89	81.31	83.6957	1	NA	NA	NA	NA	NA	NA
09CRC-38-S7-09-5	CRC	S7	38	0.53	18.07	0.33	46.67	26.67	83.03	16.6667	0	NA	NA	NA	NA	NA	NA
09CRC-38-S7-10-2	CRC	S7	38	0.57	18.14	0.29	50	28.57	87.35	45.1852	1	NA	NA	NA	NA	NA	NA
10CRC-38-S8-01-4	CRC	S8	NA	NA	NA	NA	NA	NA	77.28	27.2727	0	15192608	37519441	15756031	21763410	12	3.12662e+06
10CRC-38-S8-03-2	CRC	S8	38	0.67	18.24	0.24	52.38	23.81	66.41	5.88235	0	26385810	74654531	7872341	66782190	16	4.66591e+06
10CRC-38-S8-04-4	CRC	S8	38	0.15	17.8	0.3	55	45	70.69	56.1404	1	21605214	67137737	15361116	51776621	13	5.16444e+06
10CRC-38-S8-05-2	CRC	S8	38	1.1	18.05	0.2	45	20	NA	22.8571	1	8641567	35240407	14953937	20286470	13	2.7108e+06
10CRC-38-S8-06-2	CRC	S8	38	0.45	18.25	0.3	55	30	78.47	18	1	5230261	23267553	4062299	19205254	9	2.58528e+06
10CRC-38-S8-07-2	CRC	S8	38	2.15	17.35	0.3	35	30	58.79	7.14286	1	17210403	63390435	14904973	48485462	25	2.53562e+06
10CRC-38-S8-08-2	CRC	S8	NA	NA	NA	0	NA	NA	66.7	26.2626	1	17428506	50776390	2586827	48189563	16	3.17352e+06
10CRC-38-S8-10-1	CRC	S8	38	0.8	17.9	0.4	40	40	82.15	8.62069	1	15192608	61115806	32319685	33938703	12	5.09298e+06
03EMZ1-38-S0-2	EMZ	S0	38	0.18	18.46	0.18	71.4286	21.4286	79.55	191.935	1	NA	NA	NA	NA	NA	NA
04EMZ1-38-S1-01	EMZ	S1	38	0.89	18.44	0.06	55.56	5.56	88.71	100	1	NA	NA	NA	NA	NA	NA
04EMZ1-38-S1-02	EMZ	S1	38	0.61	18.31	0.2	56.41	20.51	68.79	60.1449	1	NA	NA	NA	NA	NA	NA
04EMZ1-38-S1-03	EMZ	S1	38	0.3	18.35	0.25	70	25	79.13	51.0101	1	NA	NA	NA	NA	NA	NA
04EMZ1-38-S1-04	EMZ	S1	38	0.3	18.7	0.08	78.26	8.7	84.98	32.2581	1	475684	689545	0	689545	2	344772
04EMZ1-38-S1-07	EMZ	S1	38	0.7	18.35	0.15	55	15	91.81	197.5	1	NA	NA	NA	NA	NA	NA
04EMZ1-38-S1-08	EMZ	S1	38	1.22	18.22	0.09	43.48	8.7	70.6	96.6667	1	NA	NA	NA	NA	NA	NA
04EMZ1-38-S1-09	EMZ	S1	38	1.35	17.9	0.25	30	25	87.16	30.9524	1	9498815	10243792	0	10243792	2	5121896
04EMZ1-38-S1-10	EMZ	S1	38	0.91	18	0.32	36.36	31.18	72.25	73.7288	1	587060	587060	587060	0	1	587060
05EMZ1-38-S2-01-2	EMZ	S2	38	1.14	17.76	0.33	33.33	33.3333	75.13	78.9474	1	NA	NA	NA	NA	NA	NA
05EMZ1-38-S2-02-2	EMZ	S2	38	2.17	17.58	0.17	25	16.6667	39.9	2.5	0	NA	NA	NA	NA	NA	NA
05EMZ1-38-S2-03-1	EMZ	S2	38	0.75	17.95	0.35	35	35	52.11	2.75862	0	NA	NA	NA	NA	NA	NA
05EMZ1-38-S2-04-1	EMZ	S2	38	0.84	17.36	0.64	20	52	75.49	27.6316	1	NA	NA	NA	NA	NA	NA
05EMZ1-38-S2-07-2	EMZ	S2	38	1.05	17.9	0.35	25	35	76.45	236.765	1	NA	NA	NA	NA	NA	NA
05EMZ1-38-S2-08-1	EMZ	S2	38	0.57	18.14	0.29	42.86	28.5714	60.77	56.682	1	NA	NA	NA	NA	NA	NA
05EMZ1-38-S2-09-1	EMZ	S2	38	0.6	18.1	0.3	40	30	65.71	9.67742	1	NA	NA	NA	NA	NA	NA
05EMZ1-38-S2-10-1	EMZ	S2	38	1.5	17.67	0.29	25	20.8333	78.78	121.93	1	NA	NA	NA	NA	NA	NA
05EMZ1-38-S3-01-4	EMZ	S3	38	0.26	18.35	0.26	60.37	26.09	81.93	127.586	1	4432908	9692964	260817	9432147	4	2423241
05EMZ1-38-S3-04-4	EMZ	S3	38	0.19	18.28	0.34	61.9	33.33	79.52	116.667	1	2564407	5089243	2564407	2524836	4	1.27231e+06
05EMZ1-38-S3-07-4	EMZ	S3	38	0.5	18.55	0.1	65	10	78.21	190.909	1	34989782	54588610	9777401	44811209	11	4.9626e+06
05EMZ1-38-S3-08-4	EMZ	S3	38	0.91	17.59	0.5	27.27	50	79.94	310.811	1	NA	NA	NA	NA	NA	NA
05EMZ1-38-S3-09-2	EMZ	S3	38	0.5	18.04	0.37	45.45	36.36	82.43	35.7143	1	16203761	27831345	3013897	24817448	5	5566269
05EMZ1-38-S3-10-1	EMZ	S3	38	1.33	17.33	0.52	14.29	52.38	81.81	95.122	1	5873977	12022794	10381609	1641185	9	1335866
06EMZ1-38-S4-01-2	EMZ	S4	38	1.1	17.6	0.45	25	35	60.7	11.1111	1	NA	NA	NA	NA	NA	NA
06EMZ1-38-S4-04-1	EMZ	S4	38	0.17	18.22	0.39	61.11	38.89	91.1	14.2857	1	NA	NA	NA	NA	NA	NA
06EMZ1-38-S4-08-4	EMZ	S4	38	0.5	18.05	0.35	45	30	90.3	45.1613	1	NA	NA	NA	NA	NA	NA
06EMZ1-38-S4-09-6	EMZ	S4	38	0.91	18.04	0.26	43.48	26.09	25.66	0	0	NA	NA	NA	NA	NA	NA
06EMZ1-38-S4-10-4	EMZ	S4	38	0.69	18.06	0.31	43.75	31.25	86.51	18.75	1	NA	NA	NA	NA	NA	NA
07EMZ1-38-S5-01-2	EMZ	S5	38	0.64	17.91	0.41	36.36	36.36	75	11.7647	1	NA	NA	NA	NA	NA	NA
07EMZ1-38-S5-04-2	EMZ	S5	38	0.52	17.61	0.6	30.43	60.87	70.69	42.5532	0	NA	NA	NA	NA	NA	NA
07EMZ1-38-S5-08-5	EMZ	S5	38	0.94	17.91	0.34	30.43	34.78	57.66	34.375	1	NA	NA	NA	NA	NA	NA
07EMZ1-38-S5-10-4	EMZ	S5	38	0.75	18.25	0.19	43.75	18.75	79.44	66.2921	1	NA	NA	NA	NA	NA	NA
08EMZ1-38-S6-01-2	EMZ	S6	38	1.32	17.91	0.28	40.91	27.27	69.54	51.0204	1	48386723	42360975	8962906	33398069	14	3.02578e+06
08EMZ1-38-S6-08-2	EMZ	S6	38	0.18	17.73	0.63	54.55	45.45	55.92	181.013	1	8835668	33891769	15600531	18291238	13	2.60706e+06
08EMZ1-38-S6-10-6	EMZ	S6	38	0.6	18.25	0.25	50	25	71.62	251.899	1	22600462	28801487	22776411	6025076	13	2215499
09EMZ1-38-S7-01-5	EMZ	S7	38	0.67	18.17	0.25	41.67	25	NA	48.8889	1	NA	NA	NA	NA	NA	NA
09EMZ1-38-S7-08-2	EMZ	S7	38	0.6	18.2	0.25	55	35	66.9	61.7647	1	NA	NA	NA	NA	NA	NA
09EMZ1-38-S7-10-5	EMZ	S7	38	0.43	18.36	0.21	57.14	21.43	83.72	146.067	1	NA	NA	NA	NA	NA	NA
10EMZ1-38-S8-01-2	EMZ	S8	38	0.4	18.3	0.25	55	25	69.28	14.2857	0	NA	NA	NA	NA	NA	NA
10EMZ1-38-S8-08-1	EMZ	S8	NA	NA	NA	NA	NA	NA	83.33	23.7037	1	11510446	42201373	15600531	26600842	15	2.81342e+06
10EMZ1-38-S8-10-1	EMZ	S8	38	0.59	17.95	0.41	36.36	40.91	79.66	102.222	1	8081421	32895297	24295697	8599600	14	2.34966e+06
03EMZ2-38-S0-01	EMZ	S0	38	0.13	18.31	0.31	62.5	31.25	87.19	98.4906	1	0	0	0	0	0	0
04EMZ2-38-S1-01	EMZ	S1	38	1.06	18.35	0.06	52.94	5.88	NA	29.7436	1	259087	259087	0	259087	1	259087
04EMZ2-38-S1-02	EMZ	S1	NA	NA	NA	NA	NA	NA	78.7	55	1	0	0	0	0	0	0
04EMZ2-38-S1-03	EMZ	S1	38	0.33	18.06	0.39	55.56	33.33	83.28	44.4444	1	0	0	0	0	0	0
04EMZ2-38-S1-06	EMZ	S1	38	0.5	18.35	0.2	60	15	85.8	54.8387	1	0	0	0	0	0	0
05EMZ2-38-S2-01-2	EMZ	S2	40	1.56	18.4	0.44	NA	44	83.85	30.2632	1	NA	NA	NA	NA	NA	NA
05EMZ2-38-S2-02-1	EMZ	S2	38	1.59	17.86	0.19	22.73	18.18	69.2	20.9302	1	NA	NA	NA	NA	NA	NA
05EMZ2-38-S2-03-1	EMZ	S2	38	1.62	17.95	0.15	42.86	14.2857	83.37	115.315	1	NA	NA	NA	NA	NA	NA
05EMZ2-38-S2-06-1	EMZ	S2	38	1.27	17.91	0.27	31.82	27.2727	72.34	39.5062	1	NA	NA	NA	NA	NA	NA
05EMZ2-38-S3-01-3	EMZ	S3	38	1.52	17.76	0.24	23.81	23.81	77.29	43.8596	1	12536794	17860177	12536794	5323383	4	4.46504e+06
05EMZ2-38-S3-02-4	EMZ	S3	38	0.64	17.68	0.5	27.27	45.45	88.36	81.8182	1	21272442	39372795	12654497	26718298	5	7874559
05EMZ2-38-S3-03-2	EMZ	S3	38	0.85	18.04	0.27	40.91	27.27	84.26	140	1	16260079	28041719	3932016	24109703	9	3.11575e+06
05EMZ2-38-S3-06-1	EMZ	S3	40	1.07	19.33	0.07	NA	6.67	72.07	26.087	1	2201311	8468083	3376448	5091635	7	1.20973e+06
06EMZ2-38-S4-01-1	EMZ	S4	38	2.76	17.38	0.14	14.29	14.29	63.92	34.7826	1	NA	NA	NA	NA	NA	NA
06EMZ2-38-S4-02-2	EMZ	S4	38	0.8	18.25	0.2	50	20	NA	10	0	NA	NA	NA	NA	NA	NA
06EMZ2-38-S4-03-4	EMZ	S4	38	0.73	18	0.25	38.46	30.76	76.28	28.3333	1	NA	NA	NA	NA	NA	NA
06EMZ2-38-S4-06-1	EMZ	S4	38	1.36	17.5	0.45	27.27	45.45	58.94	44.3038	1	NA	NA	NA	NA	NA	NA
07EMZ2-38-S5-01-4	EMZ	S5	38	1.5	16.9	0.7	15	70	49.31	4.54545	1	NA	NA	NA	NA	NA	NA
07EMZ2-38-S5-03-6	EMZ	S5	38	0.3	18.05	0.4	45	40	70.39	12.5	1	NA	NA	NA	NA	NA	NA
07EMZ2-38-S5-06-4	EMZ	S5	38	1.39	17.48	0.44	21.74	43.48	73.34	46.0784	1	NA	NA	NA	NA	NA	NA
08EMZ2-38-S6-01-1	EMZ	S6	38	0.76	17.76	0.43	23.81	42.86	75.16	116.667	1	12536794	52482585	15117802	37364783	18	2.9157e+06
08EMZ2-38-S6-03-2	EMZ	S6	38	0.61	18.26	0.22	60.87	21.74	72.28	22.5	1	48844038	42034061	8621311	33412750	16	2.62713e+06
08EMZ2-38-S6-06-2	EMZ	S6	NA	NA	NA	NA	NA	NA	NA	39.3443	1	5743180	27574333	9190157	18384176	16	1.7234e+06
09EMZ2-38-S7-01-3	EMZ	S7	38	0.61	18.22	0.28	50	27.78	72.85	28.4884	1	NA	NA	NA	NA	NA	NA
09EMZ2-38-S7-03-5	EMZ	S7	38	0.4	18.4	0.2	65	20	82.98	18.3099	0	NA	NA	NA	NA	NA	NA
09EMZ2-38-S7-06-4	EMZ	S7	38	0.47	17.65	0.59	23.53	58.82	63.95	200	1	NA	NA	NA	NA	NA	NA
10EMZ2-38-S8-01-3	EMZ	S8	38	2.86	17.05	0.29	0	28.57	NA	30	1	12536794	65055529	17500189	47555340	22	2.95707e+06
10EMZ2-38-S8-06-2	EMZ	S8	38	0.65	18.15	0.3	45	30	NA	0	0	5743180	42424174	11805575	30618599	28	1.51515e+06
03EMZ3-38-S0-3	EMZ	S0	38	0.08	18.65	0.15	80.7692	15.3846	NA	185.294	1	0	0	0	0	0	0
04EMZ3-38-S1-01	EMZ	S1	38	0.45	18.14	0.32	45.45	31.82	73.07	73.913	1	0	0	0	0	0	0
04EMZ3-38-S1-03	EMZ	S1	38	0.61	18.35	0.17	56.52	17.39	88.09	67.5676	1	0	0	0	0	0	0
04EMZ3-38-S1-04	EMZ	S1	38	0.67	18.17	0.3	45.83	25	27.35	0	0	0	0	0	0	0	0
04EMZ3-38-S1-06	EMZ	S1	38	0.5	18.35	0.2	55	20	78.51	69.4915	1	0	0	0	0	0	0
04EMZ3-38-S1-08	EMZ	S1	38	0.5	18.25	0.25	55	25	76.81	95.6522	1	3916551	5300807	3916551	1384256	3	1.76694e+06
05EMZ3-38-S2-01-1	EMZ	S2	38	2.15	16.9	0.6	0	55	34.2	11.3208	1	NA	NA	NA	NA	NA	NA
05EMZ3-38-S2-03-1	EMZ	S2	38	0.95	17.73	0.46	22.73	27.2727	80.13	42.1053	1	NA	NA	NA	NA	NA	NA
05EMZ3-38-S2-06-1	EMZ	S2	38	1.45	17.41	0.45	13.64	40.9091	64.81	9.79381	1	NA	NA	NA	NA	NA	NA
05EMZ3-38-S2-08-1	EMZ	S2	38	1.05	18	0.25	25	25	55.92	50	1	NA	NA	NA	NA	NA	NA
05EMZ3-38-S3-01-3	EMZ	S3	38	1.29	17.86	0.28	33.33	28.57	71.57	14.2857	1	6507887	18995571	8029166	10966405	8	2.37445e+06
05EMZ3-38-S3-03-1	EMZ	S3	38	0.29	18.19	0.3	52.38	33.33	80.31	75	0	13113347	40071513	1778339	38293174	6	6.67859e+06
05EMZ3-38-S3-06-2	EMZ	S3	38	0.67	18.09	0.29	38.09	28.57	NA	2.5	0	2705129	11617425	1470313	10147112	9	1290825
05EMZ3-38-S3-08-1	EMZ	S3	38	0.67	18.17	0.28	44.44	27.78	76.52	156.818	1	4042424	5924485	4363086	1561399	5	1184897
06EMZ3-38-S4-01-1	EMZ	S4	38	1.36	17.95	0.23	36.36	22.73	84.91	12.5	1	NA	NA	NA	NA	NA	NA
06EMZ3-38-S4-08-2	EMZ	S4	38	0.5	17.81	0.5	31.25	50	76.25	91.5493	1	NA	NA	NA	NA	NA	NA
07EMZ3-38-S5-01-4	EMZ	S5	38	1.04	17.92	0.31	23	30.35	59.57	9.09091	1	NA	NA	NA	NA	NA	NA
07EMZ3-38-S5-08-3	EMZ	S5	38	0.76	18.29	0.19	52.38	19.05	63.86	80.2198	1	NA	NA	NA	NA	NA	NA
08EMZ3-38-S6-01-1	EMZ	S6	38	0.5	17.8	0.5	35	50	53.11	107.059	1	7761075	41654776	18472913	23181863	21	1.98356e+06
08EMZ3-38-S6-08-4	EMZ	S6	38	0.81	18.38	0.14	52.38	14.29	69.34	172.464	1	8638934	20593735	7633785	12959950	15	1.37292e+06
09EMZ3-38-S7-01-2	EMZ	S7	38	1.28	17.94	0.23	38.89	22.22	62.91	26.1905	1	NA	NA	NA	NA	NA	NA
10EMZ3-38-S8-01-3	EMZ	S8	38	0.72	17.94	0.39	33.33	38.89	37.26	10.5263	0	7761075	49651880	19477577	30174303	23	2.15878e+06
02RCC-38-S0	RCC	S0	38	0.08	18.64	0.16	80	16	91.07	177.444	1	0	0	0	0	0	0
04RCC-38-S1-01	RCC	S1	38	0.29	18.19	0.33	52.381	33.3333	85.73	785.366	1	0	0	0	0	0	0
04RCC-38-S1-02	RCC	S1	38	0.6	18.15	0.3	55	30	79.89	275	1	0	0	0	0	0	0
04RCC-38-S1-03	RCC	S1	38	0.43	17.86	0.48	42.8571	42.8571	78.69	493.333	1	0	0	0	0	0	0
04RCC-38-S1-04	RCC	S1	38	0.65	18.1	0.3	45	30	73.61	134.783	1	0	0	0	0	0	0
04RCC-38-S1-05	RCC	S1	38	0.36	17.88	0.48	52	40	88.79	677.778	1	0	0	0	0	0	0
04RCC-38-S1-06	RCC	S1	38	0.8	17.95	0.35	40	35	91.79	893.75	1	0	0	0	0	0	0
04RCC-38-S1-07	RCC	S1	38	0.39	18.17	0.34	50	33.3333	81.38	321.429	1	0	0	0	0	0	0
04RCC-38-S1-08	RCC	S1	38	0.5	18.14	0.33	47.619	33.3333	91.19	891.304	1	347780	347780	0	347780	1	347780
04RCC-38-S1-09	RCC	S1	38	0.7	18.2	0.25	50	25	78.65	935.484	1	0	0	0	0	0	0
04RCC-38-S1-10	RCC	S1	38	0.75	18.15	0.26	45	25	87.95	234.615	1	0	0	0	0	0	0
04RCC-38-S1-11	RCC	S1	38	1.1	18.19	0.14	47.619	14.2857	77.42	158.333	0	0	0	0	0	0	0
05RCC-38-S2-01-1	RCC	S2	38	0.9	18.25	0.15	50	15	80.39	607.143	1	NA	NA	NA	NA	NA	NA
05RCC-38-S2-02-3	RCC	S2	38	1.19	18.31	0.06	50	6.25	72.25	263.636	1	NA	NA	NA	NA	NA	NA
05RCC-38-S2-03-3	RCC	S2	38	0.45	18.3	0.25	60	25	78.68	410	1	NA	NA	NA	NA	NA	NA
05RCC-38-S2-04-3	RCC	S2	38	0.56	18.39	0.17	55.56	16.6667	69.18	105.882	1	NA	NA	NA	NA	NA	NA
05RCC-38-S2-05-1	RCC	S2	38	0.81	18.09	0.28	38.09	28.5714	85.33	687.5	1	NA	NA	NA	NA	NA	NA
05RCC-38-S2-06-3	RCC	S2	38	0.91	18.27	0.14	45.45	13.6364	NA	654.839	1	NA	NA	NA	NA	NA	NA
05RCC-38-S2-07-1	RCC	S2	38	0.85	18.3	0.15	45	15	89.91	293.548	1	NA	NA	NA	NA	NA	NA
05RCC-38-S2-08-1	RCC	S2	38	0.91	18.23	0.18	40.91	18.1818	82.7	645.161	1	NA	NA	NA	NA	NA	NA
05RCC-38-S2-09-3	RCC	S2	38	0.92	18.23	0.15	38.5	15.3846	80.2	313.793	1	NA	NA	NA	NA	NA	NA
05RCC-38-S2-10-3	RCC	S2	38	0.9	17.95	0.3	40	30	NA	455.556	1	NA	NA	NA	NA	NA	NA
05RCC-38-S3-01-4	RCC	S3	38	0.93	18.2	0.2	46.67	20	62.78	125	1	7277413	22415072	6780371	15634701	6	3.73585e+06
05RCC-38-S3-02-1	RCC	S3	38	0.56	18.32	0.2	56	20	78.9	295.833	1	4638272	11183437	3798907	7384530	6	1.86391e+06
05RCC-38-S3-03-3	RCC	S3	38	0.86	18	0.33	52.38	33.33	78.95	213.889	1	3431872	12498303	3010586	9487717	5	2.49966e+06
05RCC-38-S3-04-1	RCC	S3	38	0.45	18.5	0.14	63.64	13.64	77.51	55	1	7977569	17564408	3443522	14120886	6	2.9274e+06
05RCC-38-S3-05-2	RCC	S3	38	0.7	18.25	0.2	45	20	74.32	344.828	1	1055415	1055415	1055415	0	1	1055415
05RCC-38-S3-06-1	RCC	S3	38	0.44	17.89	0.44	44.44	38.89	84.01	395.349	1	840143	840143	0	840143	1	840143
05RCC-38-S3-07-3	RCC	S3	38	0.65	18.48	0.13	60.87	13.05	84.6	321.429	1	497268	497268	0	497268	1	497268
05RCC-38-S3-08-1	RCC	S3	38	0.5	18.15	0.35	55	30	68.87	81.4815	1	2768583	5095797	4748017	347780	3	1698599
05RCC-38-S3-09-1	RCC	S3	NA	NA	NA	NA	NA	NA	79.95	141.667	1	6671225	18857377	2594218	16263159	7	2693911
05RCC-38-S3-10-4	RCC	S3	NA	NA	NA	NA	NA	NA	83.1	380.769	1	1762997	1762997	0	1762997	1	1762997
06RCC-38-S4-01-1	RCC	S4	38	0.55	18.55	0.09	63.64	9.09	74.36	12.5	1	NA	NA	NA	NA	NA	NA
06RCC-38-S4-02-1	RCC	S4	38	0.71	18.22	0.21	50	21.43	84.96	91.4286	1	NA	NA	NA	NA	NA	NA
06RCC-38-S4-03-1	RCC	S4	38	0.77	18.05	0.32	45.45	31.82	59.4	4.44444	0	NA	NA	NA	NA	NA	NA
06RCC-38-S4-04-2	RCC	S4	38	0.48	18.17	0.3	52.17	26.09	72.21	4	1	NA	NA	NA	NA	NA	NA
06RCC-38-S4-05-2	RCC	S4	38	0.6	18.47	0.14	66.67	13.33	81.38	104.545	1	NA	NA	NA	NA	NA	NA
06RCC-38-S4-06-3	RCC	S4	38	1.06	18	0.24	47.06	23.53	63.83	30.1887	1	NA	NA	NA	NA	NA	NA
06RCC-38-S4-07-2	RCC	S4	38	0.17	18.17	0.39	55.56	38.89	85.59	67.6471	1	NA	NA	NA	NA	NA	NA
06RCC-38-S4-08-2	RCC	S4	38	0.18	17.95	0.5	50	50	74.41	29.4118	1	NA	NA	NA	NA	NA	NA
06RCC-38-S4-09-3	RCC	S4	38	0.75	18	0.31	31.25	31.25	83.33	16.129	1	NA	NA	NA	NA	NA	NA
06RCC-38-S4-10-3	RCC	S4	NA	NA	NA	NA	NA	NA	80.34	72.973	1	NA	NA	NA	NA	NA	NA
07RCC-38-S5-01-5	RCC	S5	38	0.48	18.38	0.19	57.14	19.05	NA	785.366	1	NA	NA	NA	NA	NA	NA
07RCC-38-S5-02-1	RCC	S5	38	0.6	18.36	0.19	54.54	17.39	NA	275	1	NA	NA	NA	NA	NA	NA
07RCC-38-S5-04-2	RCC	S5	38	0.9	18.1	0.25	50	25	82.47	134.783	1	NA	NA	NA	NA	NA	NA
07RCC-38-S5-05-2	RCC	S5	38	0.32	17.92	0.48	48	44	79.09	677.778	1	NA	NA	NA	NA	NA	NA
07RCC-38-S5-06-6	RCC	S5	38	0.44	18.56	0.11	66.67	11.11	75.86	893.75	1	NA	NA	NA	NA	NA	NA
07RCC-38-S5-07-6	RCC	S5	38	1.35	17.8	0.35	25	35	88.56	321.429	1	NA	NA	NA	NA	NA	NA
07RCC-38-S5-08-5	RCC	S5	38	0.65	18.2	0.25	55	20	71.37	891.304	1	NA	NA	NA	NA	NA	NA
07RCC-38-S5-09-2	RCC	S5	38	0.39	17.94	0.45	38.89	44.44	70.32	935.484	1	NA	NA	NA	NA	NA	NA
07RCC-38-S5-10-1	RCC	S5	38	0.88	17.54	0.55	29.17	45.83	67.14	234.615	1	NA	NA	NA	NA	NA	NA
08RCC-38-S6-01-1	RCC	S6	38	0.5	18.23	0.32	59.09	31.18	70.16	90.9091	1	NA	NA	NA	NA	NA	NA
08RCC-38-S6-02-4	RCC	S6	38	0.5	18.15	0.35	50	35	68.65	66.1765	1	4638272	16272827	8888297	7384530	9	1.80809e+06
08RCC-38-S6-04-4	RCC	S6	38	0.68	18.18	0.28	45.45	27.27	77.34	276.471	1	7977569	35516761	20447826	15068935	13	2.73206e+06
08RCC-38-S6-05-1	RCC	S6	38	0.81	17.92	0.38	34.61	38.46	72.06	92.9577	1	4368775	15063549	5350542	9713007	8	1.88294e+06
08RCC-38-S6-06-1	RCC	S6	38	0.53	18.11	0.37	47.37	36.84	75.72	127.397	1	8133169	18051723	12722022	5329701	7	2.57882e+06
08RCC-38-S6-07-4	RCC	S6	38	0.38	18.05	0.38	47.62	33.33	73.96	60	1	6672647	18188133	3093269	15094864	10	1.81881e+06
08RCC-38-S6-08-3	RCC	S6	38	0.71	18	0.38	47.62	38.09	62.54	86.6667	1	2768583	6882526	5976748	905778	5	1.37651e+06
08RCC-38-S6-09-2	RCC	S6	NA	NA	NA	NA	NA	NA	65.51	23.3333	0	6671225	31363457	13135708	18227749	14	2.24025e+06
08RCC-38-S6-10-9	RCC	S6	38	0.81	17.38	0.62	38.09	57.14	NA	77.9661	1	NA	NA	NA	NA	NA	NA
09RCC-38-S7-01-4	RCC	S7	38	0.3	18.25	0.3	60	30	65.58	105.882	1	NA	NA	NA	NA	NA	NA
09RCC-38-S7-02-5	RCC	S7	38	0.5	18	0.38	43.75	37.5	84.68	42.069	0	NA	NA	NA	NA	NA	NA
09RCC-38-S7-04-1	RCC	S7	38	0.2	18.1	0.45	55	40	79.28	37.594	1	NA	NA	NA	NA	NA	NA
09RCC-38-S7-06-5	RCC	S7	38	NA	NA	NA	NA	NA	85.92	69.7842	1	NA	NA	NA	NA	NA	NA
09RCC-38-S7-07-2	RCC	S7	NA	NA	NA	NA	NA	NA	78.22	14.2857	1	NA	NA	NA	NA	NA	NA
09RCC-38-S7-08-5	RCC	S7	38	0.64	17.64	0.57	35.71	57.14	69.14	64.3411	1	NA	NA	NA	NA	NA	NA
09RCC-38-S7-10-3	RCC	S7	38	0.62	18.38	0.15	53.85	15.38	85.12	45.977	1	NA	NA	NA	NA	NA	NA
10RCC-38-S8-01-2	RCC	S8	38	0.75	18.35	0.15	60	15	55.82	45.4545	1	7277413	36929332	8802613	28126719	11	3357212
10RCC-38-S8-04-2	RCC	S8	38	0.86	18.36	0.1	57.14	9.52	60.93	9.67742	1	7977569	46852241	30095869	16756372	16	2.92827e+06
10RCC-38-S8-06-4	RCC	S8	38	1.05	18.4	0.05	50	5	66.3	7.69231	1	10313502	29559319	20066161	9493158	13	2.27379e+06
10RCC-38-S8-07-1	RCC	S8	38	0.9	18.1	0.25	40	25	83.24	28.2609	1	7096630	27877075	4555105	23321970	15	1.85847e+06
10RCC-38-S8-08-2	RCC	S8	38	0.7	18.05	0.3	50	30	82.47	24.1379	1	14958406	38687459	14247929	24439530	15	2.57916e+06
10RCC-38-S8-10-5	RCC	S8	38	0.55	18.2	0.3	50	30	16.39	17.3077	1	4529599	21073072	13305504	7767568	9	2.34145e+06
04EMZ1-19-38-S0-2	EMZ UG	S0	38	0.71	18.57	0.05	66.6667	4.7619	66.32	12.5	1	0	0	0	0	0	0
05EMZ1-19-38-S1-01	EMZ UG	S1	38	1.27	17.68	0.36	18.18	27.2727	76.82	106.67	1	907224	2037505	2037505	0	3	679168
05EMZ1-19-38-S1-02	EMZ UG	S1	38	0.65	18.15	0.3	45	30	79.83	40.63	1	7147855	10450824	10450824	0	5	2.09016e+06
05EMZ1-19-38-S1-04	EMZ UG	S1	38	0.6	18.15	0.3	45	30	71.44	136	1	11677462	17913133	6235671	11677462	4	4.47828e+06
05EMZ1-19-38-S1-07	EMZ UG	S1	38	1.15	18.25	0.1	50	10	57.09	63.16	1	4393021	10012137	10012137	0	5	2.00243e+06
05EMZ1-19-38-S2-01-4	EMZ UG	S2	38	0.4	18.1	0.4	65	35	61.75	22	1	NA	NA	NA	NA	NA	NA
05EMZ1-19-38-S2-02-4	EMZ UG	S2	38	0.73	17.95	0.36	36.36	31.82	45.34	39.0244	1	NA	NA	NA	NA	NA	NA
05EMZ1-19-38-S2-03-1	EMZ UG	S2	38	0.85	17.85	0.4	25.93	40.74	77.22	29.5455	1	NA	NA	NA	NA	NA	NA
05EMZ1-19-38-S2-04-1	EMZ UG	S2	38	0.64	17.91	0.41	40.91	31.82	73.99	40.625	1	NA	NA	NA	NA	NA	NA
06EMZ1-19-38-S3-01-3	EMZ UG	S3	39	2	18.4	0.05	NA	5	50.25	21.9178	1	8787130	25758203	19282211	6475992	11	2.34165e+06
06EMZ1-19-38-S3-02-2	EMZ UG	S3	38	0.94	18.23	0.18	47.06	17.64	80.26	0	1	7147855	22362733	21661839	700894	14	1.59734e+06
06EMZ1-19-38-S3-03-2	EMZ UG	S3	38	1.46	17.54	0.46	16.67	45.88	89.83	4.61538	0	12523234	25542671	9787095	15755576	7	3648953
06EMZ1-19-38-S3-04-2	EMZ UG	S3	38	0.7	18.2	0.25	45	25	69.09	3.1746	1	6404042	20997457	17377903	3619554	8	2.62468e+06
07EMZ1-19-38-S4-01-5	EMZ UG	S4	38	0.67	17.71	0.52	28.57	47.62	38.09	16.8421	1	NA	NA	NA	NA	NA	NA
07EMZ1-19-38-S4-02-4	EMZ UG	S4	38	1.29	18	0.19	42.8	19.05	67.09	38.7097	1	NA	NA	NA	NA	NA	NA
07EMZ1-19-38-S4-04-3	EMZ UG	S4	38	0.57	17.86	0.43	35.71	35.71	44.72	2.27273	1	NA	NA	NA	NA	NA	NA
08EMZ1-19-38-S5-01-2	EMZ UG	S5	NA	NA	NA	NA	NA	NA	40.3	25.641	1	NA	NA	NA	NA	NA	NA
08EMZ1-19-38-S5-02-1	EMZ UG	S5	38	0.5	17.8	0.55	35	55	53.12	16.092	1	NA	NA	NA	NA	NA	NA
08EMZ1-19-38-S5-04-1	EMZ UG	S5	38	1.5	17.5	0.46	18.18	45.45	67.84	3.07692	1	NA	NA	NA	NA	NA	NA
09EMZ1-19-38-S6-01-5	EMZ UG	S6	38	2.18	17.91	0	27.27	0	51.87	14.0625	1	9567614	33679669	25262704	8416965	18	1.87109e+06
09EMZ1-19-38-S6-02-4	EMZ UG	S6	38	1.1	18.2	0.15	45	10	52.73	6.95652	1	18323826	58171949	50667457	7504492	29	2.00593e+06
10EMZ1-19-38-S7-01-4	EMZ UG	S7	38	1	18.2	0.2	50	20	76.63	19.697	1	NA	NA	NA	NA	NA	NA
10EMZ1-19-38-S7-02-2	EMZ UG	S7	38	0.55	18.4	0.2	60	20	43.31	NA	0	NA	NA	NA	NA	NA	NA
11EMZ1-19-38-S8-01-4	EMZ UG	S8	38	0.67	18.33	0.21	54.17	20.8333	74.6177	78.2609	1	NA	NA	NA	NA	NA	NA
04EMZ2-19-38-S0-1	EMZ UG	S0	38	0.2	18.8	0.05	85	5	88.33	68.9266	1	0	0	0	0	0	0
05EMZ2-19-38-S1-01	EMZ UG	S1	38	0.96	18.17	0.17	34.78	17.3913	85.1	221.739	1	10693900	13931827	0	13931827	3	4.64394e+06
05EMZ2-19-38-S1-03	EMZ UG	S1	38	0.35	18.3	0.26	65.2174	17.3913	NA	128.261	1	281190	422520	102666	319854	3	140840
05EMZ2-19-38-S1-04	EMZ UG	S1	38	0.52	18.24	0.28	52.381	28.5714	78.8	17.0732	1	5743180	7331622	52676	7278946	5	1.46632e+06
05EMZ2-19-38-S1-05	EMZ UG	S1	38	0.54	18.38	0.21	58.3333	20.8333	82.18	242.857	1	1826943	2052100	0	2052100	2	1026050
05EMZ2-19-38-S1-06	EMZ UG	S1	38	0.95	18.05	0.24	42.8571	23.8095	88.86	107.143	1	5523623	11850771	0	11850771	6	1.97513e+06
05EMZ2-19-38-S1-07	EMZ UG	S1	38	0.86	17.77	0.46	27.2727	40.9091	86.69	90.625	1	2802339	4238984	3919130	319854	5	847797
05EMZ2-19-38-S1-08	EMZ UG	S1	38	0.92	18	0.27	42.3077	26.9231	80.13	74.0741	1	2433587	8232419	1910754	6321665	5	1.64648e+06
05EMZ2-19-38-S1-11	EMZ UG	S1	38	1	18.4	0.05	60	5	77.77	114.894	1	3282080	11550156	9312963	2237193	9	1.28335e+06
05EMZ2-19-38-S1-12	EMZ UG	S1	38	1.05	17.71	0.38	23.8095	38.0952	75.4	348.889	1	25079531	40825693	2802339	38023354	6	6.80428e+06
05EMZ2-19-38-S1-13	EMZ UG	S1	38	1.36	18.04	0.14	36.3636	13.6364	64.57	42.3077	1	2345149	2353022	0	2353022	2	1176511
05EMZ2-19-38-S1-14	EMZ UG	S1	38	0.96	18.04	0.26	47.8261	17.3913	86.2	164.103	1	1877920	3351428	52676	3298752	3	1.11714e+06
05EMZ2-19-38-S1-15	EMZ UG	S1	38	1	18.1	0.15	35	20	79.06	158.333	1	619296	619296	0	619296	1	619296
05EMZ2-19-38-S1-16	EMZ UG	S1	38	1.08	17.96	0.25	33.3333	25	78.4	130.769	1	10693900	13685253	1250667	12434586	6	2.28088e+06
05EMZ2-19-38-S1-18	EMZ UG	S1	38	2.05	17.09	0.47	9.52381	47.619	75.11	57.1429	1	9344554	22009551	9416289	12593262	11	2.00087e+06
05EMZ2-19-38-S1-19	EMZ UG	S1	38	0.57	18.33	0.19	52.381	19.0476	76.92	89.2857	1	NA	NA	NA	NA	NA	NA
05EMZ2-19-38-S2-01-2	EMZ UG	S2	38	1	18.1	0.2	30	20	79.3	79.3103	1	NA	NA	NA	NA	NA	NA
05EMZ2-19-38-S2-02-3	EMZ UG	S2	38	0.5	18.5	0.13	63.64	13.64	81.76	225	1	NA	NA	NA	NA	NA	NA
05EMZ2-19-38-S2-03-4	EMZ UG	S2	38	1	17.95	0.32	36.36	31.82	82.16	164.865	1	NA	NA	NA	NA	NA	NA
05EMZ2-19-38-S2-04-2	EMZ UG	S2	38	0.55	18.05	0.35	40	35	74.7	54.2857	1	NA	NA	NA	NA	NA	NA
05EMZ2-19-38-S2-05-1	EMZ UG	S2	38	1.45	17.8	0.25	22.73	22.73	80.12	98	1	NA	NA	NA	NA	NA	NA
05EMZ2-19-38-S2-06-2	EMZ UG	S2	38	1	17.95	0.3	30	30	81.02	9.52381	1	NA	NA	NA	NA	NA	NA
05EMZ2-19-38-S2-07-1	EMZ UG	S2	38	1.09	17.73	0.36	22.73	36.36	73.03	45	1	NA	NA	NA	NA	NA	NA
05EMZ2-19-38-S2-08-1	EMZ UG	S2	38	0.64	17.48	0.6	20	60	80.36	183.333	1	NA	NA	NA	NA	NA	NA
05EMZ2-19-38-S2-09-2	EMZ UG	S2	38	0.62	18.24	0.24	52.38	23.81	77.09	253.333	1	NA	NA	NA	NA	NA	NA
05EMZ2-19-38-S2-10-3	EMZ UG	S2	38	0.8	18.1	0.25	35	25	82.87	151.429	1	NA	NA	NA	NA	NA	NA
05EMZ2-19-38-S2-11-2	EMZ UG	S2	38	1.16	17.64	0.4	28	36	91.25	178.571	1	NA	NA	NA	NA	NA	NA
05EMZ2-19-38-S2-12-3	EMZ UG	S2	38	1.4	18.2	0.05	40	5	56.15	41.9355	1	NA	NA	NA	NA	NA	NA
05EMZ2-19-38-S2-13-2	EMZ UG	S2	38	0.8	17.75	0.5	30	20	77.36	41.6667	1	NA	NA	NA	NA	NA	NA
05EMZ2-19-38-S2-14-1	EMZ UG	S2	38	1.23	17.86	0.27	36.36	22.73	72.84	13.8889	1	NA	NA	NA	NA	NA	NA
05EMZ2-19-38-S2-15-2	EMZ UG	S2	38	0.3	17.55	0.65	20	65	78.55	17.3913	1	NA	NA	NA	NA	NA	NA
06EMZ2-19-38-S3-01-4	EMZ UG	S3	38	1.06	17.94	0.34	38.89	27.78	76.24	5.40541	0	25079531	37512264	3298692	34213572	10	3.75123e+06
06EMZ2-19-38-S3-02-2	EMZ UG	S3	38	1.2	17.95	0.25	30	25	87.63	5.55556	1	13752117	27147889	6873487	20274402	10	2.71479e+06
06EMZ2-19-38-S3-03-2	EMZ UG	S3	38	1.45	17.91	0.18	22.73	18.18	72.5	4.7619	1	8819260	44336105	13854506	30481599	15	2.95574e+06
06EMZ2-19-38-S3-04-3	EMZ UG	S3	38	1.95	17.68	0.19	22.77	18.18	35.28	4.08163	1	11626531	38150601	14802061	23348540	9	4.23896e+06
06EMZ2-19-38-S3-05-2	EMZ UG	S3	39	1.96	18	0.3	NA	29.17	77.82	3.44828	0	10693900	54318279	52676	54265603	13	4.17833e+06
06EMZ2-19-38-S3-06-2	EMZ UG	S3	38	0.86	17.86	0.36	28.57	28.57	67.8	4.08163	0	8173930	38485276	6920220	31565056	19	2.02554e+06
06EMZ2-19-38-S3-07-1	EMZ UG	S3	38	1.36	17.76	0.32	28	32	66.5	16.6667	1	25079531	48897102	7840896	41056206	15	3.25981e+06
06EMZ2-19-38-S3-08-2	EMZ UG	S3	38	0.69	17.5	0.59	31.25	59.38	86.44	108.824	1	5193470	31226068	18067897	13158171	13	2.40201e+06
06EMZ2-19-38-S3-09-5	EMZ UG	S3	38	0.76	17.76	0.47	35.29	35.29	86.92	155.172	1	25079531	65728764	15598004	50130760	10	6.57288e+06
06EMZ2-19-38-S3-10-5	EMZ UG	S3	38	1.43	17.62	0.38	28.57	33.33	82.02	103.571	1	14703492	36774660	14930153	21844507	13	2828820
06EMZ2-19-38-S3-11-1	EMZ UG	S3	38	0.33	18	0.42	50	33.33	86.85	10.1695	1	6500536	24833604	1019899	23813705	9	2.75929e+06
06EMZ2-19-38-S3-12-3	EMZ UG	S3	38	1.25	18.2	0.1	45	10	85.61	12.2449	1	12220927	65625510	1681385	63944125	20	3.28128e+06
06EMZ2-19-38-S3-13-1	EMZ UG	S3	38	2.33	17.53	0.2	20	20	37.67	3.22581	0	15127010	39694327	9677659	30016668	17	2.33496e+06
06EMZ2-19-38-S3-14-1	EMZ UG	S3	38	0.9	17.85	0.35	35	35	63.83	0	1	9344554	37677196	18288653	19388543	16	2.35482e+06
06EMZ2-19-38-S3-15-3	EMZ UG	S3	39	2.17	18.08	0.17	NA	16.67	73.03	18.5185	1	12843445	44856907	20874312	23982595	9	4.9841e+06
07EMZ2-19-38-S4-02-3	EMZ UG	S4	38	0.71	18	0.35	35.71	35.71	70.1	2.61438	1	NA	NA	NA	NA	NA	NA
07EMZ2-19-38-S4-03-1	EMZ UG	S4	38	0.85	17.95	0.35	35	35	47.29	4.34783	0	NA	NA	NA	NA	NA	NA
07EMZ2-19-38-S4-04-1	EMZ UG	S4	38	0.65	18.17	0.26	43.48	26.09	40.02	8.73786	1	NA	NA	NA	NA	NA	NA
07EMZ2-19-38-S4-08-4	EMZ UG	S4	38	0.5	17.95	0.4	45	30	5.07	89.1892	1	NA	NA	NA	NA	NA	NA
07EMZ2-19-38-S4-09-1	EMZ UG	S4	38	0.7	18.15	0.3	45	30	85.46	95.7447	1	NA	NA	NA	NA	NA	NA
07EMZ2-19-38-S4-10-2	EMZ UG	S4	38	1.32	17.54	0.5	22.73	50	69.7	13.8686	1	NA	NA	NA	NA	NA	NA
07EMZ2-19-38-S4-11-3	EMZ UG	S4	38	1	17.95	0.3	35	30	67.85	2	0	NA	NA	NA	NA	NA	NA
07EMZ2-19-38-S4-12-4	EMZ UG	S4	38	0.67	17.57	0.62	28.57	50	84.99	44.186	1	NA	NA	NA	NA	NA	NA
07EMZ2-19-38-S4-14-1	EMZ UG	S4	NA	NA	NA	NA	NA	NA	33.13	0	0	NA	NA	NA	NA	NA	NA
07EMZ2-19-38-S4-15-5	EMZ UG	S4	38	0.57	17.86	0.48	33.33	47.62	73.37	19.697	1	NA	NA	NA	NA	NA	NA
08EMZ2-19-38-S5-02-2	EMZ UG	S5	38	0.7	18.1	0.3	40	30	NA	2.5641	0	NA	NA	NA	NA	NA	NA
08EMZ2-19-38-S5-04-6	EMZ UG	S5	38	1.32	18.05	0.18	36.36	13.64	85	16.6667	1	NA	NA	NA	NA	NA	NA
08EMZ2-19-38-S5-08-2	EMZ UG	S5	38	0.41	17.82	0.5	40.91	40.91	74.49	30.5785	1	NA	NA	NA	NA	NA	NA
08EMZ2-19-38-S5-09-4	EMZ UG	S5	38	0.33	17.14	0.91	28.57	71.43	83.72	234.426	1	NA	NA	NA	NA	NA	NA
08EMZ2-19-38-S5-10-5	EMZ UG	S5	38	1.43	17.62	0.38	23.81	38.1	81.99	102.041	1	NA	NA	NA	NA	NA	NA
08EMZ2-19-38-S5-12-5	EMZ UG	S5	38	0.91	17.95	0.32	36.36	31.82	73.39	38.9831	1	NA	NA	NA	NA	NA	NA
08EMZ2-19-38-S5-15-6	EMZ UG	S5	38	0.65	17.95	0.4	35	40	74.55	51.1905	1	NA	NA	NA	NA	NA	NA
09EMZ2-19-38-S6-04-1	EMZ UG	S6	38	1	18.35	0.07	50	0	96.8	22.2222	1	21272442	60584980	18752506	41832474	13	4.66038e+06
09EMZ2-19-38-S6-08-6	EMZ UG	S6	38	0.45	18.3	0.25	55	25	89.17	36.2319	0	11619402	77981690	32439191	45542499	28	2.78506e+06
09EMZ2-19-38-S6-09-5	EMZ UG	S6	38	1.35	17.6	0.4	20	30	84.11	96.1538	1	35658073	78101655	26813926	51287729	14	5.57869e+06
09EMZ2-19-38-S6-10-5	EMZ UG	S6	38	0.55	17.75	0.5	40	40	77.03	25.9259	1	14703492	58387759	21839449	36548310	21	2.78037e+06
09EMZ2-19-38-S6-12-3	EMZ UG	S6	38	0.9	18.2	0.2	40	40	NA	44.4444	1	28100369	113155725	9096813	104058912	23	4.91981e+06
09EMZ2-19-38-S6-15-3	EMZ UG	S6	38	0.55	18.18	0.27	50	27.27	38.07	0	0	25079531	80796038	29781577	51014461	20	4.0398e+06
10EMZ2-19-38-S7-04-5	EMZ UG	S7	NA	NA	NA	NA	NA	NA	52.65	10	0	NA	NA	NA	NA	NA	NA
10EMZ2-19-38-S7-10-6	EMZ UG	S7	38	1.68	17.91	0.14	36.36	13.64	59.83	60	1	NA	NA	NA	NA	NA	NA
10EMZ2-19-38-S7-12-1	EMZ UG	S7	38	0.6	18.3	0.2	50	20	57.98	7.69231	1	NA	NA	NA	NA	NA	NA
11EMZ2-19-38-S8-10-3	EMZ UG	S8	38	0.86	18.24	0.2	42.86	19.0476	54.485	35.9375	1	14703492	71417501	26933574	44483927	24	2.97573e+06
11EMZ2-19-38-S8-12-2	EMZ UG	S8	38	0.92	18.28	0.16	48	16	63.0435	4.90196	1	28100369	119111200	10877108	108234092	26	4581200
04EMZ3-19-38-S0-1	EMZ UG	S0	38	0.27	18.68	0.09	77.2727	9.09091	78.93	52.2936	1	0	0	0	0	0	0
05EMZ3-19-38-S1-01	EMZ UG	S1	38	1	17.5	0.5	29.1667	33.3333	75.68	37.931	1	28100369	92096699	40988992	51107707	26	3.54218e+06
05EMZ3-19-38-S1-02	EMZ UG	S1	38	1.05	18.19	0.14	47.619	14.2857	46.96	5.55556	0	2665738	9963322	8660417	1302905	7	1.42333e+06
05EMZ3-19-38-S1-03	EMZ UG	S1	38	0.82	17.86	0.36	40.9091	36.3636	71.37	60.8696	1	NA	NA	NA	NA	NA	NA
05EMZ3-19-38-S1-07	EMZ UG	S1	38	1.2	17.85	0.3	40	25	65.75	15.2941	0	7551290	9030820	7981777	1049043	3	3.01027e+06
05EMZ3-19-38-S1-10	EMZ UG	S1	38	1.3	18.05	0.15	40	15	NA	19.2308	0	7551290	18438862	17609895	828967	5	3.68777e+06
05EMZ3-19-38-S1-11	EMZ UG	S1	38	0.85	18.2	0.2	50	20	57.42	53.2468	1	7004709	13674703	12800913	873790	3	4.55823e+06
05EMZ3-19-38-S1-12	EMZ UG	S1	38	1.65	16.87	69	0	65.2174	37.24	26.7857	1	4696871	11562911	11562911	0	4	2.89073e+06
05EMZ3-19-38-S2-01-1	EMZ UG	S2	38	0.7	17.55	0.65	25	60	69.11	23.0769	1	NA	NA	NA	NA	NA	NA
05EMZ3-19-38-S2-03-4	EMZ UG	S2	38	0.6	18.09	0.34	43.48	34.78	64	60.7143	1	NA	NA	NA	NA	NA	NA
05EMZ3-19-38-S2-06-2	EMZ UG	S2	38	1.65	17.75	0.25	35	20	27.16	5.45455	1	NA	NA	NA	NA	NA	NA
05EMZ3-19-38-S2-07-3	EMZ UG	S2	38	0.71	18.29	0.19	47.62	19.05	65.57	82.6087	1	NA	NA	NA	NA	NA	NA
06EMZ3-19-38-S3-01-1	EMZ UG	S3	39	1.9	18	0.3	NA	30	57.57	8.92857	1	12220927	59440933	10679543	48761390	20	2.97205e+06
06EMZ3-19-38-S3-03-1	EMZ UG	S3	38	1.36	17.36	0.5	28.57	42.86	28.61	31.25	0	13735311	49645675	29851263	19794412	11	4.51324e+06
06EMZ3-19-38-S3-06-2	EMZ UG	S3	39	1.35	17.95	0.5	NA	50	61.89	14.2857	1	12220927	56991883	21802736	35189147	15	3.79946e+06
06EMZ3-19-38-S3-07-3	EMZ UG	S3	38	0.67	17.8	0.46	33.33	46.67	35.98	0	0	8943693	37146931	35411301	1735630	12	3.09558e+06
07EMZ3-19-38-S4-01-2	EMZ UG	S4	38	1.78	16.57	0.78	0	64.29	74.25	0.952381	1	NA	NA	NA	NA	NA	NA
07EMZ3-19-38-S4-06-1	EMZ UG	S4	38	0.71	17.82	0.41	41.18	29.41	71.03	20.1923	1	NA	NA	NA	NA	NA	NA
08EMZ3-19-38-S5-01-1	EMZ UG	S5	38	1	17.75	0.4	25	40	28.02	28.4404	0	NA	NA	NA	NA	NA	NA
08EMZ3-19-38-S5-06-5	EMZ UG	S5	38	0.95	18.05	0.29	42.86	28.57	78.23	65.1163	1	NA	NA	NA	NA	NA	NA
09EMZ3-19-38-S6-06-5	EMZ UG	S6	38	NA	NA	NA	NA	NA	NA	41.8605	1	12220927	71063718	33236048	37827670	21	3.38399e+06
10EMZ3-19-38-S7-06-6	EMZ UG	S7	38	0.25	18	0.45	45	45	73.64	16.2162	1	NA	NA	NA	NA	NA	NA
11EMZ3-19-38-S8-06-1	EMZ UG	S8	38	1.27	18.36	0	54.55	0	72.3404	28.5714	1	12220927	88552898	35017628	53535270	26	3.40588e+06
